# Single Cell RNA Sequencing Analysis of Human Melanoma Reveals A Distinct Prognostic Myeloid Cell

**DOI:** 10.1101/2025.03.05.633739

**Authors:** M. Usman Ahmad, Lyong Heo, Ramesh V. Nair, Saurabh Sharma, Emanual Maverakis, Amanda R. Kirane

## Abstract

Myeloid-derived cells and tumor-associated macrophages (TAMs) represent an emerging field in melanoma research. Single-cell sequencing has enhanced our understanding of interactions within the tumor microenvironment (TME). Although there is no current consensus, several solid-tumor associated TAM subtypes have been identified by single-cell RNA sequencing (scRNA-seq). Due to the lack of agreement across models and tumor types, we aimed to characterize the myeloid sub-compartment in melanoma by analyzing compiled public scRNA-seq datasets. In this study, we identified six myeloid cell clusters, designated M_C1 through M_C6, with distinct gene expression profiles indicating differences in structure and function. The frequency of the M_C1 subtype was found to be predictive of overall survival (OS) in brain metastatic melanoma. This finding was externally validated by deconvolution of publicly available bulk RNA sequencing data from a clinical trial of advanced melanoma patients treated with nivolumab, as well as data from The Cancer Genome Atlas (TCGA) for melanoma stages I–IV. The M_C1 cell type appears to be a hybrid of dendritic cells and macrophages, demonstrating prognostic relevance across all melanoma stages and predictive potential for immunotherapy response. These data suggest that M_C1 may have utility as a prognostic biomarker in melanoma and as a target for future cell-based therapies.
