## Supplement 3 for "Single Cell RNA Sequencing Analysis of Human Melanoma Reveals A Distinct Prognostic Myeloid Cell"

### Sheet: Dataset
	Table 1 Kullback-Leibler (KL) Divergence
		Project05			TCGA
		MUSIC	CIBER	BAYES	MUSIC	CIBER	BAYES
	SCRNA Metastatic Non Brain	16.9	0.52	2.65	18.4	0.65	2.36
	SCRNA All Data	18.7	0.35	1.99	20.2	0.53	1.71

### Sheet: CellType
		Table 2 Kullback-Leibler (KL) Divergence for All Cell Types
			Project 05						TCGA
			MUSIC		CIBER		BAYES		MUSIC		CIBER		BAYES
		Cell Type	SCRNAMET	SCRNAALL	SCRNAMET	SCRNAALL	SCRNAMET	SCRNAALL	SCRNAMET	SCRNAALL	SCRNAMET	SCRNAALL	SCRNAMET	SCRNAALL
		1	0.287989	0.400513	0.373867	0.160567	0.156134	0.248977	0.720698	0.861499	0.661414	0.334886	0.118254	0.206064
		2	4.16402e+37	3.40072e+37	0.157917	0.0215408	132810	108464	4.16402e+37	3.40072e+37	0.322198	0.13483	664.185	541.811
		3	4.74784e+35	2.41251e+36	0.195444	1.28464	0.738755	0.107093	4.74784e+35	2.41251e+36	0.113482	2.12295	0.339264	0.0142383
		4	5.01316e+34	6.4314e+36	0.803758	16.8543	1.30181	0.805289	5.01316e+34	6.4314e+36	0.745522	5.77135	0.716509	4.99839
		5	5.50708	0.0888145	4.50983	2.53268	6.03183	0.428195	4.27823	1.83215	4.36034	6.7632	5.9744	0.397234
		7	0.248491	0.476211	3.08416	1.30337	0.0179171	0.0709652	0.191967	0.400482	1.3764	0.437226	0.0187933	0.111228
		8	0.790028	0.477661	1.00115	8.03306	0.354461	1.03697	0.406718	0.510454	2.47728	18.1982	0.446989	0.949457
		9	82.6585	90.0999	0.710149	0.680893	0.334409	0.371535	4684940	5092557	1.03362	1.02305	0.274595	0.318049
		10	0.223036	0.468781	1.96171	0.654675	0.065609	0.0148269	1.29002	1.62597	1.9775	0.666878	0.0738414	0.265734
		11	0.0971364	0.508439	0.572625	5.69462	1.77954	0.932431	0.014017	1.02421	1.07146	10.1126	2.02668	1.15719
		13	1.7891	0.815595	0.254991	0.380659	1.70943	0.733191	1.66996	0.716018	0.0951331	1.85411	1.56857	0.628147
		16	0.570981	0.428334	0.166271	0.770903	0.800225	0.556032	187.207	345.757	0.0033197	0.186442	0.697241	0.457789
		12_1	1.2211e+38	1.47222e+38	1.31312	1.85645	45.8823	56.0287	1.2211e+38	1.47222e+38	9.56917	12.0806	37.0385	45.2641
		12_2	2.15084e+37	1.65033e+37	11.8732	8.09335	144.233	109.867	2.15084e+37	1.65033e+37	16.5317	11.4951	90.1172	68.3401
		12_3	1.62351e+37	5.73681e+36	26.0739	7.927	17.614	5.22535	1.62351e+37	5.73681e+36	10.1862	2.57424	22170.4	7828.33
		14_1	6.76731e+36	3.25456e+36	0.177398	0.516421	850.336	406.519	6.76731e+36	3.25456e+36	0.233022	0.603138	312.833	148.559
		14_10	2.27709	0.0336488	2.18352	0.587608	2.69661	0.246015	4.56324e+33	7.56943e+35	1.67997	1.01005	1.74873	0.184712
		14_11	2.59059e+36	9.20239e+35	0.475365	0.0335858	132.831	45.3557	2.59059e+36	9.20239e+35	7.9624	2.07253	302.506	105.355
		14_12	5.34142e+34	2.13643e+36	0.80005	0.81283	0.860586	0.622044	5.34142e+34	2.13643e+36	1.09589	1.19509	0.738671	1.06448
		14_13	1018.66	446.807	0.320972	0.0150435	0.128442	0.213582	2.55749e+35	1.12712e+35	0.132332	0.0105028	1.47924	0.300178
		14_14	1.06456e+36	3.99573e+36	0.0588071	0.586922	54271.5	203821	1.06456e+36	3.99573e+36	0.145631	0.451373	0.450694	2.55506
		14_15	7489.98	31887.2	2.30169	14.4607	1.88922	1.1176	0.0881759	1.22759	0.0350503	0.735832	1.52731	0.778825
		14_16	9.8968e+34	1.18424e+37	2.05087	0.284924	86129.6	10316380	9.8968e+34	1.18424e+37	0.342365	15.054	9.33597	1366.06
		14_17	1.13197e+36	2.08608e+37	0.376523	1.16197	0.877218	0.126495	1.13197e+36	2.08608e+37	0.823484	0.283116	0.226818	2.40651
		14_18	2.51138e+35	2.29042e+35	0.160961	0.108297	0.844799	0.833852	2.51138e+35	2.29042e+35	0.069117	0.041245	0.0424896	0.00779557
		14_19	2.15096e+34	6.65247e+36	0.702506	18.0061	1.20595	5.07391	2.15096e+34	6.65247e+36	0.0479792	140.719	0.138117	264.164
		14_2	1.36518	0.610023	1.27109	0.50734	2.29451	1.48972	25751.7	133405	1.63509	0.845104	2.92089	2.1132
		14_20	1.45756e+34	3.28333e+35	0.013339	8.34572	3.79519	2.25017	3525.56	79536.6	2.7128	1.17203	3.89485	2.34193
		14_21	3.68621	2.37868	1.26046	0.485904	2.38905	1.10631	2.92945	1.62987	1.02422	0.186989	1.68116	0.458582
		14_22	3.06581e+36	2.54305e+36	1.37958	0.912368	11.3495	9.10647	3.06581e+36	2.54305e+36	1.20741	0.795554	0.153249	0.129343
		14_3	3.30602e+34	1.14493e+36	2.27937	0.545135	1.41511	94.2532	3.30602e+34	1.14493e+36	0.98441	0.150442	0.0895745	27.641
		14_4	2.24671e+35	5.85224e+35	0.159485	0.00362113	178.229	470.074	2.24671e+35	5.85224e+35	1.80185	1.26382	264.683	695.455
		14_5	40.8083	0.643889	41.942	1.71304	41.492	1.28119	0	4.37008e+34	41.857	1.63778	41.4213	1.21278
		14_6	13.1046	2.40303	3.0541	4.27844	30.3602	6.53007	164868	42505.3	3.89251	5.24134	0.6496	0.0714903
		14_7	6.5672e+34	1.49076e+35	0.80293	0.415213	3.12714	8.64723	6.5672e+34	1.49076e+35	1.04073	0.616823	54.5772	127.243
		14_8	0.199348	0.242996	25.6445	9.98124	2014519	543866	1.7556	0.0734572	29.5087	8.1681	85461.6	23068.2
		14_9	4.65074e+34	3.87359e+35	0.870657	0.0730125	3.46531	2.39295	4.65074e+34	3.87359e+35	2.95946	1.86034	3.11735	2.04178
		6_1	2.35109	0.365491	14.9059	4.236	6.80106	1.64401	106.571	35.9049	33.8546	10.6012	14.1209	4.00998
		6_2	0.334287	0.970009	0.0159876	0.241225	1.14393	3.43846	1.44109	3.41697	0.241291	1.39462	0.235163	0.812821
		M_C1	0.0483362	0.0734188	0.0132668	0.04176	0.240593	0.170277	0.140317	0.251819	0.0185984	0.0115537	0.171232	0.11766
		M_C2	1.55982	1.11303	1.00692	0.583707	2.07725	1.62131	0.11963	0.449825	0.43429	0.173503	1.05069	0.624676
		M_C3	1.97026	1.48158	0.570338	0.173676	0.895841	0.44209	1.55865	1.06915	0.2768	0.268831	0.326589	0.0327573
		M_C4	0.780034	0.159842	0.340733	0.0868347	0.471704	0.0810731	1858.1	11017.1	2.3627	24.4491	0.328053	0.262388
		M_C5	27.9658	144.044	0.755315	0.158753	1.22957	0.51398	12.3529	67.197	0.0226041	0.837971	0.388401	0.00477141
		M_C6	1.20791	0.381762	0.812435	0.0595003	2.86794	1.939	170.661	1179.92	0.870914	0.0883324	1.48609	0.588095
		Average_KL	4.83219e+36	5.94094e+36	3.5502	2.79257	50871.9	248306	4.83765e+36	5.95394e+36	4.21773	6.571	2432.4	762.624
		SD	1.92973e+37	2.24899e+37	8.21651	4.5737	300372	1.53743e+06	1.92959e+37	2.24866e+37	9.0303	21.1694	13081.6	3599.32
